# A Microphysiological HHT-on-a-Chip Platform Recapitulates Patient Vascular Lesions

**DOI:** 10.1101/2024.03.11.584490

**Authors:** Jennifer S. Fang, Christopher J. Hatch, Jillian Andrejecsk, William Van Trigt, Damie J. Juat, Yu-Hsi Chen, Satomi Matsumoto, Abe P. Lee, Christopher C.W. Hughes

## Abstract

Hereditary Hemorrhagic Telangiectasia (HHT) is a rare congenital disease in which fragile vascular malformations focally develop in multiple organs. These can be small (telangiectasias) or large (arteriovenous malformations, AVMs) and may rupture leading to frequent, uncontrolled bleeding. There are few treatment options and no cure for HHT. Most HHT patients are heterozygous for loss-of-function mutations for Endoglin (ENG) or Alk1 (ACVRL1), however, why loss of these genes manifests as vascular malformations remains poorly understood. To complement ongoing work in animal models, we have developed a microphysiological system model of HHT. Based on our existing vessel-on-a-chip (VMO) platform, our fully human cell-based HHT-VMO recapitulates HHT patient vascular lesions. Using inducible *ACVRL1* (Alk1)-knockdown, we control timing and extent of endogenous Alk1 expression in primary human endothelial cells (EC) in the HHT-VMO. HHT-VMO vascular lesions develop over several days, and are dependent upon timing of Alk1 knockdown. Interestingly, in chimera experiments AVM-like lesions can be comprised of both Alk1-intact and Alk1-deficient EC, suggesting possible cell non-autonomous effects. Single cell RNA sequencing data are consistent with microvessel pruning/regression as contributing to AVM formation, while loss of PDGFB expression implicates mural cell recruitment. Finally, lesion formation is blocked by the VEGFR inhibitor pazopanib, mirroring the positive effects of this drug in patients. In summary, we have developed a novel HHT-on-a-chip model that faithfully reproduces HHT patient lesions and that is sensitive to a treatment effective in patients. The VMO-HHT can be used to better understand HHT disease biology and identify potential new HHT drugs.

**Significance:** This manuscript describes development of an organ-on-a-chip model of Hereditary Hemorrhagic Telangiectasia (HHT), a rare genetic disease involving development of vascular malformations. Our VMO-HHT model produces vascular malformations similar to those seen in human HHT patients, including small (telangiectasias) and large (arteriovenous malformations) lesions. We show that VMO-HHT lesions are sensitive to a drug, pazopanib, that appears to be effective in HHT human patients. We further use the VMO-HHT platform to demonstrate that there is a critical window during vessel formation in which the HHT gene, Alk1, is required to prevent vascular malformation. Lastly, we show that lesions in the VMO-HHT model are comprised of both Alk1-deficient and Alk1-intact endothelial cells.
