## Supplemental Table for "A Microphysiological HHT-on-a-Chip Platform Recapitulates Patient Vascular Lesions"

	p_val	avg_log2FC	pct.1	pct.2	p_val_adj	cluster	gene
EC1	3.37E-265	1.595207562	0.991	0.464	5.37E-261	EC0	CLEC14A
EC2	1.82E-257	1.48867063	0.989	0.399	2.91E-253	EC0	ICAM2
EC3	1.45E-246	1.671480102	0.984	0.465	2.32E-242	EC0	CLDN5
4	1.83E-229	1.395638943	0.968	0.366	2.92E-225	EC0	GIMAP4
5	7.78E-225	1.573206219	0.976	0.459	1.24E-220	EC0	SOX18
6	6.33E-221	1.322826117	0.94	0.296	1.01E-216	EC0	RNASE1
7	6.39E-218	1.328751923	0.989	0.532	1.02E-213	EC0	RPS4Y1
8	7.75E-207	1.095461414	1	1	1.24E-202	EC0	TMSB4X
9	1.80E-205	1.192642539	1	0.918	2.87E-201	EC0	CALM1
10	6.19E-205	1.22356052	0.983	0.448	9.87E-201	EC0	CD93
11	4.12E-204	1.156104179	0.948	0.329	6.58E-200	EC0	ECSCR
12	4.64E-203	1.565340526	0.995	0.707	7.40E-199	EC0	MMP1
13	4.84E-200	1.073499594	0.998	0.64	7.71E-196	EC0	APLP2
14	3.32E-196	1.069425307	0.999	0.951	5.29E-192	EC0	GNG11
15	2.74E-186	1.099697238	0.993	0.631	4.38E-182	EC0	GNAI2
16	1.60E-182	1.345655319	0.931	0.354	2.55E-178	EC0	IL32
17	1.94E-182	1.226005684	0.853	0.249	3.10E-178	EC0	TNFSF10
18	3.18E-181	0.95480361	0.998	0.754	5.08E-177	EC0	CD99
19	3.51E-180	1.08580813	0.958	0.385	5.60E-176	EC0	MCAM
20	1.81E-179	1.073390426	0.997	0.705	2.89E-175	EC0	TM4SF1
21	1.11E-176	1.129049844	0.892	0.285	1.76E-172	EC0	GIMAP7
22	3.39E-173	1.051356176	0.985	0.531	5.41E-169	EC0	MARCKS
23	1.89E-172	1.030285701	0.988	0.516	3.02E-168	EC0	HLA-E
24	8.48E-169	0.831536919	1	0.854	1.35E-164	EC0	PECAM1
25	8.64E-165	1.406543423	0.99	0.775	1.38E-160	EC0	FABP5
26	2.96E-163	1.30318285	0.849	0.278	4.72E-159	EC0	CXCR4
27	3.83E-161	1.03075429	0.922	0.342	6.11E-157	EC0	TM4SF18
28	8.08E-160	1.015557718	0.969	0.52	1.29E-155	EC0	VAMP5
29	1.21E-158	0.765839767	0.698	0.134	1.93E-154	EC0	KRT18
30	1.42E-157	0.927445102	0.846	0.247	2.27E-153	EC0	FAM43A
31	1.74E-152	0.703519597	0.719	0.152	2.77E-148	EC0	GIMAP1
32	7.62E-150	0.933624857	0.901	0.315	1.22E-145	EC0	GJA1
33	7.69E-150	1.071877842	0.934	0.381	1.23E-145	EC0	HYAL2
34	9.55E-150	1.063183037	0.967	0.571	1.52E-145	EC0	LXN
35	3.55E-148	1.235008738	0.969	0.582	5.66E-144	EC0	PGF
36	2.04E-147	0.944513478	0.77	0.209	3.25E-143	EC0	RAMP2
37	6.23E-145	0.741587164	0.738	0.171	9.94E-141	EC0	LMO2
38	1.30E-143	0.844298899	0.992	0.666	2.07E-139	EC0	TPM3
39	1.19E-142	0.823875706	0.873	0.287	1.90E-138	EC0	ESAM
40	1.69E-142	1.347396258	0.838	0.345	2.70E-138	EC0	DEPP1
41	2.93E-142	0.939289562	0.891	0.328	4.67E-138	EC0	PIM3
42	3.68E-141	0.877059111	0.969	0.456	5.86E-137	EC0	CDH5
43	4.73E-139	0.709394081	0.821	0.24	7.54E-135	EC0	MYCT1
44	6.87E-138	0.877950631	0.931	0.368	1.10E-133	EC0	FCGRT
45	1.56E-136	0.874544402	0.996	0.727	2.49E-132	EC0	HLA-A
46	1.88E-134	1.022916844	0.99	0.685	2.99E-130	EC0	THBS1
47	2.21E-131	0.973938671	0.986	0.584	3.52E-127	EC0	MMRN1
48	2.60E-131	0.708232873	0.825	0.249	4.14E-127	EC0	PNP
49	3.34E-131	0.706399695	0.872	0.282	5.33E-127	EC0	ACVRL1
50	4.98E-131	0.898108498	0.921	0.396	7.95E-127	EC0	CDC42EP5
51	3.72E-129	0.734121882	0.852	0.275	5.94E-125	EC0	ABRACL
52	1.52E-127	0.954151668	0.793	0.271	2.43E-123	EC0	LYVE1
53	1.06E-125	0.710377733	0.788	0.233	1.69E-121	EC0	CLEC2B
54	1.20E-124	0.809486934	0.928	0.388	1.91E-120	EC0	ARHGDIB
55	1.57E-122	0.792183635	0.986	0.563	2.51E-118	EC0	CAVIN1
56	4.51E-122	0.735955361	0.997	0.872	7.19E-118	EC0	CFL1
57	1.26E-121	0.714405363	1	0.834	2.01E-117	EC0	HSPG2
58	2.32E-121	0.663036083	0.766	0.228	3.70E-117	EC0	KCTD12
59	3.13E-121	0.783282239	0.99	0.646	4.99E-117	EC0	IFI16
60	1.01E-119	0.95407112	0.605	0.143	1.61E-115	EC0	APLNR
61	1.24E-119	0.883138962	0.902	0.379	1.98E-115	EC0	PRCP
62	1.02E-118	0.755259598	0.921	0.372	1.63E-114	EC0	SVIP
63	3.68E-116	1.107359446	0.888	0.394	5.86E-112	EC0	IFI27
64	6.27E-114	0.971089415	0.654	0.182	1.00E-109	EC0	BST2
65	6.66E-114	0.747969063	0.88	0.343	1.06E-109	EC0	HOMER3
66	4.20E-113	0.706176713	0.995	0.826	6.70E-109	EC0	PXDN
67	1.15E-112	0.745011633	0.924	0.4	1.84E-108	EC0	CRIP2
68	2.09E-112	0.748095182	0.998	0.884	3.33E-108	EC0	CAV1
69	3.16E-110	0.721185566	0.925	0.38	5.03E-106	EC0	FSCN1
70	1.57E-109	0.7020165	0.795	0.263	2.51E-105	EC0	RHOB
71	2.21E-109	1.035010692	0.846	0.377	3.52E-105	EC0	CYTL1
72	1.99E-108	0.665848969	1	0.965	3.18E-104	EC0	ACTB
73	2.61E-108	0.733084826	0.949	0.434	4.16E-104	EC0	GRN
74	1.74E-107	0.734038302	0.768	0.263	2.77E-103	EC0	CHST1
75	6.63E-107	0.686044951	0.93	0.405	1.06E-102	EC0	TIE1
76	7.87E-106	0.804285382	0.951	0.508	1.25E-101	EC0	ITGA6
77	2.37E-105	0.807513424	0.994	0.675	3.78E-101	EC0	HLA-B
78	5.94E-100	0.70808175	0.914	0.406	9.47E-96	EC0	NPDC1
79	1.21E-99	0.683153804	0.92	0.39	1.92E-95	EC0	BCAP31
80	5.80E-98	0.707386934	1	0.933	9.25E-94	EC0	COL4A1
81	3.68E-97	0.702530695	0.955	0.513	5.86E-93	EC0	MGST2
82	8.91E-96	0.678577814	0.985	0.722	1.42E-91	EC0	FKBP1A
83	1.59E-95	0.755686678	0.899	0.406	2.53E-91	EC0	NR2F2
84	2.27E-93	0.704430124	0.997	0.916	3.62E-89	EC0	S100A10
85	1.45E-92	0.739328609	0.937	0.491	2.32E-88	EC0	CAVIN3
86	8.34E-91	0.810845014	0.677	0.232	1.33E-86	EC0	BMP2
87	3.05E-90	0.668663611	0.943	0.51	4.87E-86	EC0	TSPAN15
88	1.54E-89	0.653089208	0.982	0.71	2.45E-85	EC0	MTUS1
89	1.46E-85	0.671259532	0.987	0.652	2.33E-81	EC0	EGFL7
90	2.27E-84	0.749617631	0.975	0.578	3.62E-80	EC0	GSN
91	7.34E-84	0.652417731	0.757	0.304	1.17E-79	EC0	CD34
92	3.25E-82	0.697879851	0.975	0.687	5.18E-78	EC0	VWF
93	1.44E-81	0.659267161	0.887	0.397	2.30E-77	EC0	JUN
94	2.14E-73	0.704023204	0.928	0.558	3.41E-69	EC0	RGCC
95	2.32E-66	0.956564208	0.818	0.395	3.70E-62	EC0	MGP
96	3.94E-65	0.824346845	0.559	0.21	6.28E-61	EC0	PLVAP
97	8.81E-54	0.742681144	0.453	0.154	1.40E-49	EC0	APLN
98	4.04E-53	0.748337796	0.509	0.186	6.44E-49	EC0	APOD
99	1.06E-48	0.6772215	0.416	0.143	1.69E-44	EC0	EDN1
100	5.81E-23	0.836805987	0.435	0.232	9.27E-19	EC0	FABP4
101	6.99E-190	1.387143771	0.999	0.996	1.11E-185	EC1	AREG
102	6.18E-188	1.080716069	1	1	9.85E-184	EC1	MT2A
103	1.27E-154	0.923017608	1	0.999	2.03E-150	EC1	TIMP1
104	2.18E-119	0.932373193	0.972	0.961	3.47E-115	EC1	DCN
105	6.96E-113	0.803684541	0.988	0.937	1.11E-108	EC1	DOCK4
106	1.52E-86	0.904521102	0.891	0.905	2.43E-82	EC1	MT1E
107	7.45E-86	0.827228086	0.954	0.905	1.19E-81	EC1	MAGI1
108	6.29E-84	0.685296538	0.995	0.997	1.00E-79	EC1	TPM2
109	3.12E-83	0.839394462	0.96	0.923	4.97E-79	EC1	PTPRK
110	3.58E-81	0.906028444	0.921	0.903	5.71E-77	EC1	PLCB1
111	1.30E-74	0.846279754	0.906	0.896	2.07E-70	EC1	MAML3
112	4.72E-73	0.884500468	0.91	0.887	7.53E-69	EC1	FBXL7
113	7.51E-70	0.820014753	0.943	0.908	1.20E-65	EC1	MECOM
114	1.28E-69	0.83496985	0.937	0.906	2.04E-65	EC1	PTPRM
115	1.10E-62	0.761557536	0.904	0.896	1.75E-58	EC1	APBB2
116	1.31E-57	1.512645352	0.523	0.353	2.08E-53	EC1	ANKUB1
117	5.18E-57	0.738299866	0.854	0.885	8.27E-53	EC1	ZNF521
118	7.19E-57	0.752976016	0.891	0.898	1.15E-52	EC1	MAST4
119	3.82E-56	0.644609436	0.893	0.94	6.10E-52	EC1	COL6A1
120	1.36E-55	0.712432825	0.885	0.891	2.16E-51	EC1	RERE
121	1.25E-53	0.703147144	0.922	0.906	1.99E-49	EC1	PLEKHG1
122	1.80E-52	0.782316331	0.923	0.919	2.86E-48	EC1	LDB2
123	4.55E-51	0.691473804	0.972	0.963	7.25E-47	EC1	CALCRL
124	1.74E-50	0.857945746	0.766	0.784	2.77E-46	EC1	CXCL6
125	1.42E-48	0.746238239	0.798	0.832	2.27E-44	EC1	ELMO1
126	2.45E-46	0.741815648	0.807	0.869	3.91E-42	EC1	SMYD3
127	3.02E-46	1.261147813	0.427	0.244	4.81E-42	EC1	BCL2L14
128	3.74E-46	0.908726044	0.72	0.758	5.96E-42	EC1	AGAP1
129	4.22E-46	0.745154169	0.865	0.892	6.72E-42	EC1	DIAPH2
130	1.66E-45	0.846756497	0.794	0.843	2.65E-41	EC1	RANBP17
131	1.68E-45	0.826605259	0.806	0.852	2.67E-41	EC1	PDE4D
132	2.88E-45	0.683419732	0.787	0.801	4.59E-41	EC1	CXCL1
133	4.27E-37	0.656815376	0.77	0.855	6.81E-33	EC1	EXOC4
134	1.24E-36	0.793868274	0.683	0.702	1.98E-32	EC1	MT1X
135	3.40E-35	0.688908243	0.811	0.861	5.42E-31	EC1	RASAL2
136	7.45E-34	0.695601618	0.8	0.87	1.19E-29	EC1	FRMD4A
137	3.46E-33	0.639696986	0.846	0.885	5.51E-29	EC1	RALGAPA2
138	1.11E-32	0.666791102	0.801	0.866	1.76E-28	EC1	MYO1E
139	1.99E-32	0.651513435	0.803	0.875	3.17E-28	EC1	FRMD4B
140	4.06E-32	0.637660607	0.801	0.867	6.47E-28	EC1	DOCK9
141	5.46E-32	0.693974038	0.74	0.84	8.71E-28	EC1	GRK5
142	7.59E-29	0.846499178	0.713	0.772	1.21E-24	EC1	PLCL1
143	4.56E-27	0.956463686	0.265	0.124	7.27E-23	EC1	EYS
144	8.01E-27	0.764554291	0.752	0.796	1.28E-22	EC1	MSR1
145	9.19E-27	0.667429376	0.749	0.828	1.47E-22	EC1	PLD1
146	1.39E-26	0.815731308	0.756	0.81	2.21E-22	EC1	SYT1
147	3.16E-26	0.637365708	0.779	0.851	5.04E-22	EC1	CSGALNACT1
148	3.65E-26	0.687473717	0.719	0.809	5.82E-22	EC1	ZFPM2
149	4.99E-26	0.638727985	0.822	0.88	7.96E-22	EC1	RAPGEF5
150	6.30E-26	0.638257888	0.761	0.849	1.00E-21	EC1	OSBPL10
151	6.18E-25	0.734456977	0.199	0.074	9.86E-21	EC1	RNF32
152	6.90E-25	0.769026341	0.238	0.106	1.10E-20	EC1	AMZ1
153	4.28E-24	0.696348661	0.732	0.802	6.83E-20	EC1	LRMDA
154	1.99E-23	0.692989265	0.693	0.804	3.17E-19	EC1	GMDS
155	5.42E-23	1.062221354	0.534	0.571	8.65E-19	EC1	FILIP1L
156	3.48E-22	0.778464947	0.255	0.131	5.55E-18	EC1	OMG
157	1.69E-21	0.653224824	0.732	0.832	2.69E-17	EC1	RIN2
158	1.34E-20	0.688563685	0.658	0.774	2.14E-16	EC1	ARHGAP31
159	5.17E-20	0.940954259	0.384	0.308	8.24E-16	EC1	CLDN14
160	1.35E-19	0.826289086	0.644	0.743	2.15E-15	EC1	GAB1
161	2.82E-19	0.67861254	0.587	0.6	4.50E-15	EC1	THY1
162	4.32E-19	0.827026105	0.616	0.667	6.89E-15	EC1	CCSER1
163	5.73E-19	0.649783906	0.619	0.664	9.14E-15	EC1	HGF
164	2.84E-18	0.646462869	0.671	0.785	4.54E-14	EC1	RORA
165	4.70E-18	0.638566616	0.696	0.788	7.50E-14	EC1	MAGI2
166	6.70E-18	0.707101002	0.594	0.626	1.07E-13	EC1	FGF7
167	7.49E-17	0.720692679	0.779	0.841	1.19E-12	EC1	MCTP1
168	7.98E-17	0.667387024	0.661	0.802	1.27E-12	EC1	GPHN
169	3.38E-16	0.696570339	0.705	0.812	5.38E-12	EC1	DACH1
170	6.42E-16	0.680028339	0.638	0.777	1.02E-11	EC1	NFIA
171	2.01E-14	0.803635003	0.613	0.706	3.20E-10	EC1	ANO2
172	8.26E-14	0.986660694	0.28	0.198	1.32E-09	EC1	RARRES1
173	9.16E-14	0.764559974	0.255	0.169	1.46E-09	EC1	IL7
174	1.32E-13	0.651519673	0.761	0.85	2.10E-09	EC1	ADAMTS9
175	2.87E-13	0.652638279	0.52	0.555	4.57E-09	EC1	CXCL5
176	1.90E-12	0.895762678	0.316	0.259	3.03E-08	EC1	SPAG1
177	1.71E-11	0.802376781	0.509	0.619	2.73E-07	EC1	MCPH1
178	2.07E-11	0.739590807	0.541	0.667	3.31E-07	EC1	SH3RF3
179	2.19E-11	0.662117758	0.55	0.699	3.49E-07	EC1	TBC1D22A
180	3.45E-11	0.640754563	0.599	0.741	5.50E-07	EC1	PARD3B
181	6.97E-11	0.745900119	0.574	0.701	1.11E-06	EC1	PLXNA2
182	7.41E-11	0.773625215	0.514	0.611	1.18E-06	EC1	CCNH
183	2.73E-09	0.831336114	0.325	0.298	4.35E-05	EC1	TMLHE
184	3.43E-09	0.872977186	0.421	0.464	5.47E-05	EC1	CAPN7
185	1.57E-08	0.695435261	0.527	0.638	0.000250598	EC1	VAV3
186	5.25E-08	0.686187079	0.503	0.651	0.000836704	EC1	RNF111
187	5.90E-08	0.728069423	0.516	0.619	0.000941159	EC1	STK32B
188	1.53E-07	0.732887914	0.464	0.58	0.002447153	EC1	TTC19
189	4.18E-07	0.660207833	0.54	0.689	0.006668082	EC1	RAPH1
190	4.30E-07	0.785603343	0.316	0.292	0.006854203	EC1	LAMA2
191	5.30E-07	0.653186097	0.484	0.611	0.008443665	EC1	TRAPPC9
192	5.34E-07	0.6906828	0.485	0.603	0.008511272	EC1	CHST11
193	7.17E-07	0.740209249	0.306	0.29	0.011436641	EC1	KLHL28
194	7.99E-06	0.68246362	0.219	0.183	0.127320659	EC1	STRADB
195	1.31E-05	0.765138247	0.494	0.608	0.209080287	EC1	CDC14A
196	1.39E-05	0.741014864	0.546	0.665	0.220957772	EC1	CHSY3
197	0.000785638	0.739799268	0.339	0.389	1	EC1	KANSL1L
198	0.000860471	0.760911947	0.233	0.219	1	EC1	MAPK10
199	0.000939949	0.757393196	0.467	0.586	1	EC1	NEK10
200	0.001682767	0.643499705	0.243	0.242	1	EC1	ERAP1
201	1.84E-165	1.137705977	0.72	0.087	2.94E-161	EC2	BICC1
202	3.48E-153	1.106342814	0.647	0.073	5.54E-149	EC2	FMN1
203	5.06E-148	1.639547815	0.862	0.191	8.07E-144	EC2	PRR16
204	1.95E-121	1.433867382	0.836	0.214	3.11E-117	EC2	PID1
205	5.33E-120	0.745719687	0.484	0.045	8.50E-116	EC2	FGF14
206	9.17E-120	1.203505086	0.76	0.168	1.46E-115	EC2	LRRC75A
207	9.88E-120	0.729968498	0.487	0.047	1.58E-115	EC2	EYA4
208	8.08E-117	0.881938268	0.615	0.092	1.29E-112	EC2	SEMA5A
209	1.95E-110	0.666489509	0.473	0.049	3.11E-106	EC2	GPC6
210	2.93E-100	0.652172403	0.444	0.049	4.67E-96	EC2	SDK1
211	3.60E-99	0.698642101	0.48	0.061	5.74E-95	EC2	CCBE1
212	1.84E-95	1.102649421	1	0.996	2.93E-91	EC2	FN1
213	8.05E-95	0.691403245	0.502	0.071	1.28E-90	EC2	PLXDC2
214	2.54E-91	0.652163402	0.498	0.075	4.06E-87	EC2	WNT5B
215	3.30E-91	1.2183661	0.858	0.311	5.25E-87	EC2	ITGBL1
216	2.46E-88	1.21020554	1	0.989	3.92E-84	EC2	COL1A2
217	2.01E-87	1.336903752	0.996	0.994	3.21E-83	EC2	COL1A1
218	2.92E-85	1.313983631	0.887	0.387	4.66E-81	EC2	PRKG1
219	6.82E-85	1.017717107	0.76	0.225	1.09E-80	EC2	LPAR1
220	4.89E-84	0.611892463	0.418	0.054	7.80E-80	EC2	SEMA3C
221	6.52E-84	1.237692605	0.964	0.693	1.04E-79	EC2	LTBP1
222	1.14E-82	0.936709373	0.669	0.172	1.81E-78	EC2	CLMP
223	1.38E-82	1.191992168	1	0.974	2.20E-78	EC2	COL3A1
224	2.02E-81	1.24622918	0.982	0.843	3.23E-77	EC2	COL6A2
225	1.38E-80	0.769815206	0.56	0.113	2.20E-76	EC2	ADAMTS12
226	5.53E-80	1.220367473	0.996	0.825	8.82E-76	EC2	COL6A3
227	3.61E-77	0.723386839	0.524	0.101	5.75E-73	EC2	EDNRA
228	5.23E-76	1.726132763	0.942	0.653	8.34E-72	EC2	IGFBP5
229	6.46E-76	1.049003062	0.785	0.273	1.03E-71	EC2	SOX5
230	8.47E-76	0.673157954	0.607	0.137	1.35E-71	EC2	ANGPT1
231	1.09E-74	1.20643475	0.909	0.523	1.73E-70	EC2	PSD3
232	4.09E-73	0.73620146	0.596	0.142	6.52E-69	EC2	PRRX1
233	7.26E-72	0.690755204	0.578	0.141	1.16E-67	EC2	AXL
234	1.02E-67	1.123957128	0.902	0.484	1.63E-63	EC2	PAPPA
235	9.32E-66	1.068736806	0.836	0.377	1.49E-61	EC2	IL1R1
236	7.81E-65	0.751670614	0.673	0.211	1.24E-60	EC2	ABCA1
237	5.41E-64	0.658740457	0.571	0.146	8.63E-60	EC2	PPARG
238	5.50E-64	1.00088429	0.884	0.434	8.77E-60	EC2	VCAN
239	1.92E-63	1.092801205	0.793	0.366	3.06E-59	EC2	CCDC102B
240	4.49E-61	0.983132421	0.996	0.914	7.17E-57	EC2	COL6A1
241	5.21E-61	0.801876803	0.673	0.216	8.31E-57	EC2	GPM6B
242	3.13E-60	0.637094268	0.553	0.145	4.99E-56	EC2	SEMA3A
243	4.84E-59	0.991738099	0.953	0.643	7.71E-55	EC2	SPON2
244	8.42E-59	0.807051988	0.735	0.278	1.34E-54	EC2	GK
245	1.65E-58	0.836395239	0.705	0.244	2.64E-54	EC2	KYNU
246	1.73E-57	0.602805699	0.535	0.14	2.76E-53	EC2	ADAMTS2
247	1.96E-57	0.754351731	0.705	0.259	3.12E-53	EC2	MAP3K5
248	4.21E-57	0.92215538	0.873	0.491	6.71E-53	EC2	ELL2
249	4.88E-57	0.693607285	0.622	0.195	7.78E-53	EC2	ANGPTL4
250	2.00E-56	0.678640691	0.68	0.227	3.18E-52	EC2	GAL
251	2.19E-56	0.633503591	0.549	0.151	3.49E-52	EC2	ADAM12
252	7.72E-56	0.6077526	0.542	0.146	1.23E-51	EC2	LRRK2
253	1.67E-55	0.833867936	0.833	0.393	2.66E-51	EC2	PCOLCE
254	1.84E-54	0.641999403	0.589	0.177	2.93E-50	EC2	TBX2
255	1.21E-53	0.832532266	0.967	0.824	1.93E-49	EC2	COL5A2
256	2.41E-53	0.824905862	0.993	0.866	3.84E-49	EC2	WLS
257	4.09E-52	0.626038715	0.582	0.177	6.52E-48	EC2	TWIST2
258	1.20E-51	0.930475298	0.811	0.44	1.92E-47	EC2	DCBLD2
259	1.37E-51	0.801122346	0.735	0.307	2.18E-47	EC2	F3
260	5.17E-51	1.054181908	0.985	0.776	8.25E-47	EC2	CXCL8
261	2.03E-50	0.920913642	0.924	0.719	3.24E-46	EC2	RND3
262	1.10E-49	0.746747998	0.844	0.439	1.76E-45	EC2	CD44
263	1.59E-49	0.803305731	0.72	0.304	2.53E-45	EC2	TMEM158
264	1.21E-48	0.811607164	0.967	0.802	1.92E-44	EC2	SERPINE1
265	3.21E-48	0.636362421	0.655	0.243	5.12E-44	EC2	COL8A1
266	2.50E-46	0.607205892	0.575	0.189	3.99E-42	EC2	TBX3
267	2.62E-46	0.728079249	0.771	0.365	4.18E-42	EC2	WNT5A
268	1.13E-45	0.75438311	1	1	1.81E-41	EC2	TIMP1
269	3.88E-45	0.657424652	1	0.995	6.19E-41	EC2	TPM2
270	5.72E-45	0.916968191	0.924	0.653	9.11E-41	EC2	ACSL4
271	2.02E-44	0.729541843	0.996	0.961	3.22E-40	EC2	DCN
272	1.03E-42	0.793519939	0.84	0.498	1.64E-38	EC2	APOE
273	1.63E-42	0.653388875	0.662	0.269	2.60E-38	EC2	INHBA
274	4.21E-42	0.712301255	0.902	0.578	6.71E-38	EC2	FGF7
275	5.06E-41	0.674120816	0.913	0.556	8.07E-37	EC2	THY1
276	1.14E-40	0.77363788	0.785	0.434	1.81E-36	EC2	TNFRSF12A
277	1.16E-40	0.614759282	0.651	0.266	1.85E-36	EC2	CCDC80
278	4.39E-40	0.790285475	0.978	0.773	6.99E-36	EC2	CXCL1
279	1.74E-39	0.736317278	0.913	0.614	2.78E-35	EC2	HGF
280	4.66E-39	0.707009683	0.844	0.459	7.43E-35	EC2	EREG
281	6.55E-39	0.678259735	0.756	0.375	1.04E-34	EC2	CTSK
282	7.83E-39	0.723689034	0.796	0.481	1.25E-34	EC2	PPP1CB
283	2.09E-37	0.608582547	0.669	0.287	3.33E-33	EC2	TIMP3
284	2.29E-37	0.675954138	0.916	0.654	3.66E-33	EC2	TGFBI
285	6.61E-37	0.651971868	0.931	0.693	1.05E-32	EC2	HMGA1
286	1.46E-36	0.830206537	0.869	0.577	2.33E-32	EC2	TAGLN
287	2.56E-36	0.619424563	0.96	0.808	4.08E-32	EC2	ASPH
288	3.68E-36	0.695207634	0.709	0.363	5.86E-32	EC2	SLC2A13
289	8.56E-35	0.653210165	0.8	0.484	1.36E-30	EC2	HNRNPH1
290	3.20E-34	0.638936686	0.876	0.556	5.11E-30	EC2	COL12A1
291	1.49E-32	0.613924525	0.818	0.498	2.38E-28	EC2	C12orf75
292	3.72E-32	0.601446211	0.825	0.517	5.93E-28	EC2	PITPNC1
293	2.13E-31	0.635719671	0.898	0.673	3.39E-27	EC2	MYL9
294	2.52E-31	0.605172314	0.756	0.419	4.01E-27	EC2	DUSP1
295	2.48E-30	0.611713392	0.8	0.475	3.96E-26	EC2	ASL
296	1.56E-29	0.615670329	0.913	0.673	2.49E-25	EC2	MMP2
297	8.40E-29	0.636450064	0.484	0.189	1.34E-24	EC2	CEMIP
298	3.83E-26	0.600391709	0.862	0.638	6.11E-22	EC2	LMAN1
299	8.10E-25	0.606935908	0.785	0.507	1.29E-20	EC2	PCNX1
300	4.36E-17	0.606160638	0.684	0.43	6.95E-13	EC2	GDF15
301	2.53E-60	0.947782404	1	1	4.03E-56	EC3	RPL6
302	2.03E-57	0.907945908	1	1	3.24E-53	EC3	RPL13A
303	7.57E-57	0.933310198	1	1	1.21E-52	EC3	RPS3A
304	1.08E-54	0.91531982	1	1	1.72E-50	EC3	LGALS1
305	1.90E-54	0.875833814	1	1	3.03E-50	EC3	RPS6
306	1.19E-52	0.905307876	1	1	1.90E-48	EC3	FTL
307	1.05E-49	0.865920011	1	0.998	1.68E-45	EC3	RPS9
308	1.20E-41	0.936288026	1	0.995	1.91E-37	EC3	MYL6
309	5.51E-38	0.868545244	1	1	8.78E-34	EC3	S100A6
310	1.05E-37	0.822699353	1	0.998	1.67E-33	EC3	NACA
311	6.96E-37	0.865119345	0.986	0.965	1.11E-32	EC3	SRP14
312	4.31E-35	0.886029129	1	1	6.88E-31	EC3	MT2A
313	5.51E-35	0.964264735	0.972	0.98	8.78E-31	EC3	SH3BGRL3
314	7.93E-35	0.868914535	0.993	0.991	1.26E-30	EC3	ANXA2
315	1.69E-34	0.801205519	1	0.991	2.70E-30	EC3	S100A11
316	3.20E-34	0.91457289	1	1	5.09E-30	EC3	TMSB4X
317	5.66E-33	1.016709314	0.972	0.948	9.02E-29	EC3	MYL12A
318	1.06E-32	0.862523285	0.993	0.98	1.69E-28	EC3	ACTB
319	1.22E-32	0.872205295	0.972	0.981	1.95E-28	EC3	TXN
320	1.31E-32	0.903543122	0.986	0.969	2.09E-28	EC3	PTMA
321	1.84E-31	1.030276484	0.923	0.91	2.94E-27	EC3	IFITM2
322	4.12E-31	1.063729459	0.993	0.965	6.57E-27	EC3	IFITM3
323	1.87E-30	0.861269829	1	0.972	2.98E-26	EC3	GNG11
324	1.39E-28	0.925378612	0.951	0.957	2.21E-24	EC3	COX4I1
325	1.33E-27	0.876494506	0.972	0.935	2.12E-23	EC3	TSPO
326	1.81E-27	0.850008473	0.958	0.968	2.89E-23	EC3	GSTP1
327	2.26E-27	0.836609244	0.965	0.941	3.60E-23	EC3	SLC25A6
328	2.80E-27	0.770726638	1	1	4.46E-23	EC3	TIMP1
329	1.16E-26	0.886559987	1	0.953	1.85E-22	EC3	CALM1
330	2.01E-26	0.924487566	0.993	0.961	3.21E-22	EC3	ATP5F1E
331	2.47E-26	0.908722759	0.944	0.931	3.94E-22	EC3	MYL12B
332	1.19E-25	0.812317721	0.958	0.928	1.89E-21	EC3	CFL1
333	2.42E-25	0.864576728	0.958	0.953	3.86E-21	EC3	S100A10
334	2.56E-24	0.843897762	0.944	0.933	4.08E-20	EC3	HSPB1
335	2.89E-24	0.789745588	0.986	0.997	4.60E-20	EC3	TPM2
336	5.58E-24	0.898684371	0.887	0.872	8.90E-20	EC3	SOD1
337	6.50E-24	0.961971239	0.908	0.834	1.04E-19	EC3	S100A16
338	1.11E-22	0.841015832	0.944	0.924	1.78E-18	EC3	GUK1
339	1.92E-22	0.821099937	0.887	0.836	3.06E-18	EC3	EDF1
340	8.19E-22	0.814179456	0.887	0.892	1.31E-17	EC3	PRDX6
341	1.41E-21	0.821718757	0.915	0.924	2.25E-17	EC3	ANXA5
342	1.63E-21	0.793583798	0.972	0.949	2.60E-17	EC3	TPM4
343	6.33E-21	0.800579307	0.937	0.865	1.01E-16	EC3	AP2S1
344	7.38E-21	0.770847351	0.944	0.936	1.18E-16	EC3	GSTO1
345	2.21E-20	0.768407034	0.908	0.89	3.53E-16	EC3	SKP1
346	3.18E-20	0.846034188	0.923	0.948	5.07E-16	EC3	CST3
347	3.62E-20	0.812508701	0.887	0.85	5.77E-16	EC3	PRDX5
348	3.92E-20	0.91535598	0.908	0.914	6.25E-16	EC3	RAB13
349	5.54E-20	0.888827625	0.852	0.871	8.84E-16	EC3	POLR2L
350	1.81E-19	0.826292857	0.923	0.838	2.88E-15	EC3	FKBP1A
351	4.00E-19	0.819994797	0.923	0.911	6.37E-15	EC3	LDHB
352	6.73E-19	0.779146841	0.908	0.87	1.07E-14	EC3	OST4
353	7.00E-19	0.798576708	0.958	0.965	1.12E-14	EC3	DCN
354	1.14E-18	0.893369608	0.894	0.917	1.81E-14	EC3	NQO1
355	1.30E-18	0.8121361	0.852	0.852	2.07E-14	EC3	UQCRH
356	4.13E-18	0.826500907	0.937	0.906	6.58E-14	EC3	HMGB1
357	6.40E-18	0.801144706	0.923	0.945	1.02E-13	EC3	CCND1
358	9.88E-18	0.898792063	0.803	0.791	1.58E-13	EC3	SNRPD2
359	1.20E-17	0.840383476	0.859	0.846	1.91E-13	EC3	PPP1R14B
360	2.70E-17	0.77107969	0.93	0.875	4.31E-13	EC3	EID1
361	6.20E-17	0.83578392	0.852	0.814	9.88E-13	EC3	ATP5F1B
362	5.03E-16	0.903550151	0.739	0.713	8.02E-12	EC3	RBM3
363	9.86E-16	0.838814425	0.81	0.809	1.57E-11	EC3	BRK1
364	4.52E-15	0.7908254	0.93	0.871	7.21E-11	EC3	FABP5
365	6.39E-15	0.8153235	0.768	0.733	1.02E-10	EC3	TAGLN2
366	2.74E-14	0.958454286	0.775	0.773	4.37E-10	EC3	PHLDA2
367	4.36E-14	1.021910821	0.732	0.701	6.95E-10	EC3	UCHL1
368	5.46E-14	0.820690603	0.88	0.855	8.71E-10	EC3	SELENOW
369	8.56E-14	0.812307126	0.81	0.722	1.36E-09	EC3	VAMP5
370	1.23E-13	0.792676216	0.81	0.832	1.96E-09	EC3	PTMS
371	1.46E-13	0.793721757	0.789	0.767	2.34E-09	EC3	RTRAF
372	3.51E-13	0.789400121	0.81	0.755	5.59E-09	EC3	CAVIN1
373	4.23E-13	0.795874462	0.796	0.791	6.75E-09	EC3	TALDO1
374	1.61E-12	0.76580766	0.782	0.802	2.56E-08	EC3	UBL5
375	3.02E-12	0.929436776	0.683	0.634	4.82E-08	EC3	ARHGDIB
376	4.28E-12	0.880897384	0.725	0.735	6.83E-08	EC3	COX6B1
377	6.97E-12	0.805463549	0.697	0.686	1.11E-07	EC3	TMEM219
378	1.54E-11	0.840539575	0.761	0.82	2.45E-07	EC3	SF3B6
379	4.66E-11	1.033152989	0.725	0.616	7.44E-07	EC3	IFI27
380	5.33E-11	0.864052183	0.725	0.787	8.49E-07	EC3	NDUFB1
381	9.88E-11	0.766200812	0.775	0.862	1.58E-06	EC3	DRAP1
382	1.18E-10	0.835639485	0.69	0.692	1.89E-06	EC3	ROMO1
383	4.25E-10	0.777741537	0.775	0.779	6.78E-06	EC3	KIF5B
384	3.03E-09	0.76529126	0.732	0.788	4.82E-05	EC3	PSMD8
385	5.09E-09	0.855328392	0.641	0.649	8.11E-05	EC3	MRFAP1
386	5.65E-09	0.833890492	0.718	0.737	9.00E-05	EC3	HSBP1
387	1.13E-08	0.792727642	0.669	0.711	0.000180907	EC3	TMEM14C
388	1.59E-08	0.821128718	0.634	0.663	0.000254033	EC3	TXNL4A
389	1.69E-08	0.789833821	0.718	0.614	0.000270219	EC3	IL32
390	2.56E-08	0.825013608	0.69	0.689	0.000408055	EC3	STMN1
391	7.48E-08	0.799106505	0.606	0.629	0.00119298	EC3	SRP9
392	8.71E-08	0.827094265	0.676	0.707	0.001387928	EC3	CARD16
393	1.77E-07	0.792216207	0.655	0.731	0.002816841	EC3	COX7B
394	3.66E-07	0.784404451	0.613	0.638	0.005832738	EC3	MRPL41
395	4.30E-07	0.821872924	0.627	0.654	0.006859525	EC3	PSME1
396	6.11E-07	0.779103862	0.627	0.668	0.009738533	EC3	DYNC1LI2
397	7.42E-07	0.775293221	0.606	0.637	0.011824476	EC3	ESD
398	2.95E-06	0.821695554	0.535	0.527	0.047102408	EC3	NDUFA6
399	3.59E-05	0.800489864	0.542	0.599	0.572946932	EC3	RTL8C
400	0.000154587	0.815394395	0.521	0.564	1	EC3	AP1S1
